## Supplemental Table 1 for "Pathogenesis and host response to a novel Tacaribe virus isolate in experimentally-infected Jamaican fruit bats"

### Sheet: stats
			MIXCR Align*				MIXCR Assemble								FILTERING									FILTERING (no pseudo/orf)
bat	treatment	tissue	total_seqs	aligned_seqs	unaligned_seqs	percent_aligned	avg_read_per_clone	final_clonotype_count	clones_igh	clones_igl	clones_tra	clones_trd	clones_trb	clones_trg	ighm	ighg	ighe	igha	igl	tra	trd	trb	trg	ighm	ighg	ighe	igha	igl	tra	trd	trb	trg
Aj918	Tacaribe virus	spleen	62947406	704669	60475294	0.0111946	21.73	8790	4247	2513	596	188	1050	107	2361	952	1	5	2006	394	145	525	74	2272	926	1	5	1877	378	75	457	71
Aj919	Tacaribe virus	spleen	56706306	1449088	53657851	0.0255543	31.18	14971	9701	4307	270	63	523	63	6518	1290	1	8	3246	188	72	268	45	6097	1215	1	8	2974	176	42	239	40
Aj920	Tacaribe virus	spleen	58356107	1297683	55415510	0.0222373	40.91	10585	6825	2962	236	59	409	49	4563	959	0	5	2237	172	69	204	27	4375	915	0	4	2116	151	40	182	25
Aj1266	Tacaribe virus	spleen	59181147	419585	57134588	0.00708984	13.9	7740	3359	2434	543	154	982	150	2223	483	0	3	2008	371	176	497	112	2127	439	0	3	1871	350	88	65	105
Aj1290	Tacaribe virus	spleen	54862448	2884570	50485543	0.0525782	71.94	13589	9293	3494	162	190	293	96	6051	1192	0	4	2631	105	150	150	66	5738	1135	0	3	2528	96	76	129	64
Ctrl_4	Uninfected	spleen	56041453	261760	54156820	0.00467083	6.78	6189	2265	1893	572	188	1060	126	1698	166	0	5	1581	387	170	547	83	1592	160	0	4	1468	359	87	478	72
Ctrl_5	Uninfected	spleen	61341216	385279	59088032	0.00628092	11.58	5381	2070	1788	381	238	634	159	1240	380	0	17	1514	238	194	313	95	1154	369	0	17	1436	229	93	281	92
Ctrl_6	Uninfected	spleen	53619875	310240	51671404	0.00578591	9.52	5147	1821	1880	364	86	862	82	959	431	0	14	1637	272	65	451	57	910	399	0	14	1564	264	30	384	57
*Adaptors and low quality bases were trimmed before read pairing with Trimmomatic prior to the MIXCR pipeline

### Sheet: IGHV_gene_usage
IGHM									IGHG
Ctrl_4	Ctrl_5	Ctrl_6	Aj918	Aj919	Aj920	Aj1266	Aj1290	Gene	Ctrl_4	Ctrl_5	Ctrl_6	Aj918	Aj919	Aj920	Aj1266	Aj1290
0.0188442	0.0147314	0.021978	0.0101232	0.00738068	0.0116571	0.0220969	0.00923667	IGHV1-462-ptg000026l	0.0250569	0.00792952	0.00323974	0.00823045	0.0120219	0.03125	0.0271003	0.0651629
0.0188442	0.0216638	0.0120879	0.0171655	0.0193538	0.0180571	0.0244476	0.0221331	IGHV1-507-ptg000026l	0.0250569	0.00969163	0.00971922	0.0148148	0.00765027	0.01875	0.0271003	0.0325815
0.000628141	0	0.0120879	0	0	0	0.0136342	0.000174277	IGHV1-557-ptg000026l	0.0113895	0	0	0	0	0	0	0.0075188
0.0427136	0.0389948	0.0296703	0.034331	0.0391996	0.0301714	0.0211566	0.0282328	IGHV1-671-ptg000026l	0.0364465	0.0396476	0.0280778	0.0600823	0.0349727	0.075	0.0352304	0.0200501
0.0295226	0.0164645	0.0120879	0.0114437	0.0134492	0.0116571	0.00893277	0.0118508	IGHV1-783-ptg000026l	0.0341686	0.0114537	0.0140389	0.0213992	0.0174863	0.0375	0.0352304	0.0175439
0.0144472	0.00519931	0.0153846	0.00660211	0.00606856	0.00228571	0.0122238	0.00278843	IGHV2-744-ptg000026l	0.00683371	0.00264317	0.00539957	0.00576132	0.00655738	0	0.00542005	0.0150376
0.118719	0.144714	0.104396	0.118838	0.138429	0.1264	0.0912083	0.11084	IGHV3-112-ptg000026l	0.134396	0.106608	0.11987	0.111111	0.15082	0.1125	0.143631	0.0927318
0.0709799	0.0632582	0.0417582	0.0550176	0.0572413	0.0649143	0.0423131	0.0555943	IGHV3-162-ptg000026l	0.0250569	0.0643172	0.0485961	0.0674897	0.063388	0.10625	0.0542005	0.0451128
0.0690955	0.084922	0.067033	0.0647007	0.0518288	0.0521143	0.0634697	0.0479261	IGHV3-170-ptg000026l	0.0523918	0.0343612	0.0799136	0.0567901	0.0382514	0.01875	0.0379404	0.0526316
0.00188442	0.0034662	0.0010989	0.00572183	0.00492045	0.00457143	0.00470146	0.00470547	IGHV3-184-ptg000026l	0.00683371	0.0061674	0.00971922	0.00493827	0.00437158	0.00625	0	0.00250627
0.0175879	0.0155979	0.0120879	0.0228873	0.0270625	0.0226286	0.0211566	0.0310213	IGHV3-274-ptg000026l	0.0113895	0.0273128	0.00863931	0.036214	0.0229508	0.05	0.0406504	0.0175439
0.013191	0.0147314	0.0197802	0.028169	0.0290307	0.0173714	0.0282087	0.0423493	IGHV3-282-ptg000026l	0.0273349	0.0414097	0.0194384	0.0329218	0.0174863	0.01875	0.0298103	0.0350877
0.0276382	0.0303293	0.0153846	0.0316901	0.0283746	0.0274286	0.0216267	0.0252701	IGHV3-28-ptg000026l	0.0159453	0.015859	0.024838	0.018107	0.0284153	0.0125	0.0162602	0.0200501
0.00879397	0.000866551	0.0186813	0.00484155	0.00295227	0.00342857	0.00987306	0.00348554	IGHV3-318-ptg000026l	0.0205011	0	0.00107991	0.00411523	0.00655738	0	0	0.0150376
0.0163317	0.0199307	0.067033	0.0198063	0.0200098	0.0226286	0.0460743	0.0216103	IGHV3-324-ptg000026l	0.0592255	0.0237885	0.00971922	0.036214	0.0218579	0.025	0.0379404	0.0501253
0.00690955	0.00519931	0	0.0198063	0.02165	0.0194286	0.00235073	0.0318926	IGHV3-344-ptg000026l	0	0.0290749	0.0226782	0.0222222	0.0251366	0.025	0.0108401	0.00250627
0.00816583	0.0103986	0.0021978	0.0136444	0.0180417	0.0112	0.000940291	0.014465	IGHV3-412-ptg000026l	0.00911162	0.0211454	0.00647948	0.01893	0.020765	0.03125	0.0162602	0.00250627
0.0433417	0.0623917	0.0505495	0.0497359	0.0585534	0.0628571	0.0357311	0.0637853	IGHV3-432-ptg000026l	0.0410023	0.0431718	0.0518359	0.0502058	0.042623	0.0875	0.0433604	0.0401003
0.000628141	0	0	0	0.000164015	0	0	0	IGHV3-492-ptg000026l	0	0	0	0	0	0	0	0
0	0.000866551	0	0	0	0.000228571	0	0	IGHV3-559-ptg000026l	0	0	0	0.000823045	0	0	0	0
0.0521357	0.0441941	0.0296703	0.0303697	0.0424799	0.0354286	0.0272685	0.0322412	IGHV3-616-ptg000026l	0.0410023	0.0414097	0.0388769	0.0320988	0.0327869	0.04375	0.0731707	0.0125313
0.0232412	0.0242634	0.0571429	0.0211268	0.022142	0.0230857	0.0446638	0.0191704	IGHV3-638-ptg000026l	0.0250569	0.0185022	0.0172786	0.018107	0.0131148	0.00625	0.0406504	0.0451128
0	0.000866551	0	0	0	0.000228571	0	0	IGHV3-664-ptg000026l	0	0	0	0	0	0	0	0
0.0125628	0.00866551	0.0208791	0.00528169	0.00852878	0.00548571	0.0122238	0.00575113	IGHV3-706-ptg000026l	0.0136674	0.00528634	0.00107991	0.00329218	0.00437158	0.0125	0.0325203	0.0300752
0	0	0	0	0.000164015	0	0	0	IGHV3-826-ptg000026l	0	0	0	0.000823045	0	0	0	0
0.0138191	0.0381282	0.0153846	0.0127641	0.0186977	0.0171429	0.0220969	0.0155106	IGHV3-90-ptg000026l	0.0159453	0.0176211	0.0183585	0.0255144	0.0174863	0.00625	0.0108401	0.0325815
0.0634422	0.0580589	0.0626374	0.102993	0.0631458	0.0829714	0.0705219	0.0679679	IGHV4-129-ptg000026l	0.0569476	0.0757709	0.12527	0.0584362	0.0885246	0.03125	0.0433604	0.0726817
0.0628141	0.0684575	0	0.0677817	0.0587174	0.0729143	0.000470146	0.0576856	IGHV4-149-ptg000026l	0.0022779	0.0599119	0.062635	0.0518519	0.042623	0.03125	0.0379404	0
0.0188442	0.00866551	0.0186813	0.0127641	0.0101689	0.0109714	0.0117536	0.0179505	IGHV4-220-ptg000026l	0.0296128	0.0229075	0.0226782	0.0139918	0.0163934	0.00625	0.00271003	0.0300752
0.00439698	0.00779896	0	0.00396127	0.00442841	0.00845714	0	0.00627396	IGHV4-264-ptg000026l	0	0.00352423	0.00323974	0.00329218	0.00218579	0.03125	0.00542005	0
0.0175879	0.0121317	0.0131868	0.0233275	0.0198458	0.0267429	0.0277386	0.0345068	IGHV4-298-ptg000026l	0.0296128	0.0449339	0.0334773	0.0213992	0.0273224	0	0.0189702	0.0350877
0.0113065	0.0138648	0.0010989	0.03125	0.0200098	0.0178286	0.00376117	0.0365981	IGHV4-362-ptg000026l	0.00455581	0.0334802	0.0388769	0.0255144	0.0448087	0	0.0379404	0.00250627
0.0244975	0.0199307	0.0450549	0.0246479	0.0242742	0.0201143	0.0366714	0.0202161	IGHV4-394-ptg000026l	0.0410023	0.0229075	0.0313175	0.017284	0.0229508	0.025	0.0271003	0.0325815
0.00565327	0.00606586	0.00769231	0.00660211	0.00967689	0.0125714	0.0188058	0.0149878	IGHV4-450-ptg000026l	0.0296128	0.0193833	0.00863931	0.00987654	0.0131148	0.0125	0	0.0175439
0.0219849	0.0225303	0.0384615	0.0237676	0.0370674	0.0285714	0.0352609	0.0318926	IGHV4-477-ptg000026l	0.0387244	0.0273128	0.0226782	0.0271605	0.0382514	0.00625	0.0189702	0.0250627
0.00376884	0.00433276	0.00879121	0.00264085	0.00180417	0.00205714	0.022567	0.00191704	IGHV4-517-ptg000026l	0.00455581	0	0.00107991	0	0	0	0	0
0.0414573	0.0311958	0.136264	0.0435739	0.032803	0.0290286	0.135872	0.0254444	IGHV4-544-ptg000026l	0.0728929	0.0237885	0.0464363	0.0288066	0.0273224	0	0.00813008	0.0952381
0.0251256	0.00693241	0	0.0132042	0.0223061	0.0224	0	0.033984	IGHV4-582-ptg000026l	0	0.0405286	0.0205184	0.0255144	0.0174863	0.04375	0.00542005	0
0.00439698	0	0	0	0.00065606	0.000228571	0	0.00052283	IGHV4-620-ptg000026l	0	0	0	0	0	0	0	0
0.0169598	0.0216638	0.0131868	0.0101232	0.0144333	0.0141714	0.0169252	0.0130708	IGHV4-651-ptg000026l	0.0182232	0.0114537	0.0140389	0.0139918	0.0120219	0	0.0162602	0.0125313
0.0477387	0.0485269	0.0285714	0.0492958	0.0444481	0.0605714	0.0427833	0.0369467	IGHV4-77-ptg000026l	0.0318907	0.046696	0.0302376	0.0502058	0.0579235	0.0875	0.0596206	0.0225564
0	0	0	0	0.000492045	0	0.000470146	0	IGHV7-676-ptg000026l	0.0022779	0	0	0.00246914	0	0	0	0

### Sheet: IGLV_gene_usage
		Ctrl_4	Ctrl_5	Ctrl_6	Aj918	Aj919	Aj920	Aj1266	Aj1290
IGLV1	IGLJ10	0.0395095	0.0424791	0.0421995	0.034097	0.0487559	0.0420605	0.0459647	0.0573576
	IGLJ11	0.0585831	0.0807799	0.0780051	0.0697922	0.0685945	0.0741966	0.0694816	0.101266
	IGLJ2	0.0333787	0.0445682	0.0485934	0.0490144	0.0386685	0.0378072	0.04062	0.0494462
	IGLJ9	0.0265668	0.0153203	0.0358056	0.0255727	0.0275723	0.0127599	0.0187066	0.0336234
IGLV2	IGLJ10	0.020436	0.0167131	0.011509	0.0170485	0.0245461	0.0222117	0.0224479	0.0178006
	IGLJ11	0.0388283	0.0341226	0.0255754	0.0527437	0.0527909	0.0411153	0.0267237	0.0217563
	IGLJ2	0.013624	0.0097493	0.0204604	0.0223761	0.0168124	0.0198488	0.0122929	0.0126582
	IGLJ9	0.00817439	0.000696379	0.000639386	0.00745871	0.00571621	0.00047259	0.00320684	0.00276899
IGLV3	IGLJ10	0.0483651	0.0362117	0.0421995	0.0458178	0.0568258	0.0330813	0.0427579	0.0462816
	IGLJ11	0.0919619	0.0654596	0.0588235	0.104422	0.099193	0.0609641	0.0764297	0.085443
	IGLJ2	0.0435967	0.020195	0.0383632	0.0410229	0.037996	0.0165406	0.0331374	0.028481
	IGLJ9	0.00885559	0.00278552	0.00127877	0.00586042	0.0063887	0.00236295	0.00694816	0.00356013
IGLV4	IGLJ10	0.0265668	0.0215877	0.0294118	0.0197123	0.031271	0.0118147	0.0240513	0.0185918
	IGLJ11	0.0435967	0.014624	0.0492327	0.0495471	0.0608608	0.0203214	0.0432924	0.0304589
	IGLJ2	0.0177112	0.0118384	0.0140665	0.0207778	0.0168124	0.00519849	0.0122929	0.00672468
	IGLJ9	0.0020436	0	0.000639386	0.0015983	0.00100874	0	0	0.000791139
IGLV5	IGLJ10	0.0367847	0.0383008	0.0326087	0.0261055	0.0245461	0.036862	0.0315339	0.0280854
	IGLJ11	0.104223	0.142758	0.120844	0.106553	0.0790182	0.132325	0.118653	0.105222
	IGLJ2	0.023842	0.0654596	0.0460358	0.027171	0.0282448	0.026465	0.0363442	0.028481
	IGLJ9	0.0463215	0.0285515	0.028133	0.02504	0.0218561	0.0321361	0.0320684	0.0304589
IGLV6	IGLJ10	0.00408719	0.00348189	0.00575448	0.00852424	0.00975118	0.0113422	0.00534474	0.00514241
	IGLJ11	0.0115804	0.0250696	0.0147059	0.0213106	0.0218561	0.0515123	0.0379476	0.0221519
	IGLJ2	0.00476839	0.00835655	0.0044757	0.00479489	0.00975118	0.0160681	0.00855158	0.00632911
	IGLJ9	0.00613079	0.00557103	0.0102302	0.0117208	0.0121049	0.0118147	0.0106895	0.00593354
IGLV7	IGLJ10	0.0129428	0.0097493	0.00767263	0.00639318	0.0107599	0.00330813	0.00694816	0.0138449
	IGLJ11	0.0211172	0.0215877	0.0185422	0.015983	0.0164761	0.0108696	0.0128274	0.0241297
	IGLJ2	0.0163488	0.0132312	0.00831202	0.0101225	0.0070612	0.0094518	0.00587921	0.0134494
	IGLJ9	0.00476839	0.00348189	0.00255754	0.00479489	0.00168124	0.00094518	0.00534474	0.00593354
IGLV8	IGLJ10	0.0224796	0.0264624	0.0230179	0.0234417	0.0242098	0.026465	0.0213789	0.0201741
	IGLJ11	0.0694823	0.0828691	0.0818414	0.0623335	0.0648958	0.11862	0.0940673	0.0644778
	IGLJ2	0.0456403	0.0431755	0.0332481	0.0255727	0.0302623	0.0430057	0.0384821	0.0292722
	IGLJ9	0.0156676	0.00417827	0.00191816	0.0149174	0.00907868	0.00803403	0.0112239	0.00672468
IGLV11	IGLJ10	0.00681199	0.0125348	0.00895141	0.0101225	0.00806994	0.0094518	0.00962052	0.0122627
	IGLJ11	0.0156676	0.0285515	0.0358056	0.0138519	0.0137861	0.0344991	0.0187066	0.0391614
	IGLJ2	0.00613079	0.0153203	0.0134271	0.0117208	0.00773369	0.0132325	0.0106895	0.0158228
	IGLJ9	0.00340599	0.00417827	0.00511509	0.00266383	0.00504371	0.00283554	0.00534474	0.00593354

### Sheet: TRA_gene_usage
Gene	Ctrl_4	Ctrl_5	Ctrl_6	Aj918	Aj919	Aj920	Aj1266	Aj1290
TRAV1-1-ptg000009l	0.0111732	0.0219298	0.00381679	0.00793651	0	0.013245	0.00571429	0
TRAV1-2-ptg000009l	0.0027933	0	0	0	0	0	0	0
TRAV13-13-ptg000009l	0.0027933	0	0	0.010582	0	0	0	0.0208333
TRAV13-16-ptg000009l	0.0195531	0.0131579	0.0152672	0.010582	0.0170455	0.013245	0.0228571	0.0104167
TRAV13-20-ptg000009l	0.0251397	0.0175439	0.00381679	0.031746	0.0227273	0.0331126	0.0257143	0.0104167
TRAV13-23-ptg000009l	0.0195531	0.0131579	0.0114504	0.0185185	0.0340909	0.0198675	0.00857143	0
TRAV13-25-ptg000009l	0.0027933	0.00438596	0.00381679	0.0026455	0.0113636	0.00662252	0.0114286	0
TRAV14-14-ptg000009l	0.0195531	0	0.0152672	0.00529101	0.0170455	0.0198675	0.0114286	0
TRAV14-17-ptg000009l	0.0027933	0	0.00763359	0.0026455	0	0	0.00285714	0
TRAV14-26-ptg000009l	0.0027933	0	0	0.00529101	0.00568182	0	0	0
TRAV15-45-ptg000009l	0.0027933	0	0.00381679	0	0	0.013245	0	0
TRAV18-29-ptg000009l	0.0335196	0.0570175	0.118321	0.0740741	0.0795455	0.0927152	0.0685714	0.03125
TRAV18-32-ptg000009l	0.0027933	0	0.0267176	0.015873	0.00568182	0.0198675	0.00857143	0.0208333
TRAV18-34-ptg000009l	0.0698324	0.0350877	0.0381679	0.0449735	0.0511364	0.0728477	0.0714286	0.0625
TRAV18-35-ptg000009l	0.0363128	0	0	0	0.0113636	0.00662252	0.0114286	0
TRAV18-37-ptg000009l	0.0558659	0.0614035	0.0954198	0.0502646	0.102273	0.013245	0.06	0.0729167
TRAV18-38-ptg000009l	0.0139665	0.0219298	0.0152672	0.0185185	0.0284091	0.013245	0.0257143	0.0208333
TRAV20-39-ptg000009l	0.0698324	0.0526316	0.0496183	0.0529101	0.0454545	0.0529801	0.0628571	0.0520833
TRAV21-41-ptg000009l	0.0223464	0.00438596	0.00763359	0.0185185	0.0227273	0.013245	0.0285714	0.0104167
TRAV22-43-ptg000009l	0.0139665	0.00438596	0.019084	0.00529101	0.0170455	0.013245	0.0114286	0
TRAV24-46-ptg000009l	0	0.0175439	0.00381679	0.0026455	0.0170455	0.0198675	0.0114286	0.0208333
TRAV26-102-ptg000009l	0.0446927	0.0701754	0.0343511	0.0555556	0.0340909	0.0529801	0.0371429	0.0520833
TRAV26-52-ptg000009l	0.0558659	0.0526316	0.0152672	0.0343915	0.0340909	0.013245	0.0685714	0.09375
TRAV26-72-ptg000009l	0.0251397	0.0307018	0	0.0185185	0.00568182	0.0198675	0.0114286	0.0416667
TRAV26-83-ptg000009l	0.00558659	0.00877193	0.0114504	0.010582	0	0.013245	0.00571429	0
TRAV26-97-ptg000009l	0.00558659	0.0131579	0.00381679	0.015873	0.00568182	0.0264901	0.0257143	0.03125
TRAV29-100-ptg000009l	0.0139665	0.0307018	0.00763359	0.00529101	0.0113636	0.013245	0.00857143	0.0208333
TRAV29-48-ptg000009l	0.0530726	0.0570175	0.0267176	0.0185185	0.0397727	0.0331126	0.0257143	0.0416667
TRAV29-89-ptg000009l	0	0.0131579	0.00381679	0.0026455	0	0.0264901	0.00571429	0
TRAV30-80-ptg000009l	0.00558659	0.00438596	0.00381679	0.0026455	0.00568182	0	0.00285714	0
TRAV30-90-ptg000009l	0	0.0131579	0.0152672	0.0132275	0.00568182	0	0.0114286	0.0104167
TRAV33-101-ptg000009l	0	0	0	0	0	0	0.00285714	0
TRAV33-61-ptg000009l	0	0	0	0	0	0	0.00285714	0
TRAV33-96-ptg000009l	0	0	0	0.0026455	0.0113636	0.0198675	0.00571429	0
TRAV34-49-ptg000009l	0.0027933	0.0131579	0.0114504	0.015873	0.00568182	0.0331126	0.00571429	0
TRAV34-69-ptg000009l	0.0111732	0.0219298	0.00763359	0.0026455	0.00568182	0.013245	0.00857143	0
TRAV35-74-ptg000009l	0.0027933	0.00877193	0.0152672	0.010582	0.0113636	0	0.00285714	0
TRAV36-103-ptg000009l	0.00558659	0	0.00763359	0.0026455	0.0170455	0	0.00285714	0.0104167
TRAV36-98-ptg000009l	0.00558659	0.00438596	0.019084	0.0238095	0.0113636	0.013245	0.00857143	0.0104167
TRAV37-106-ptg000009l	0.0027933	0	0	0	0	0	0	0
TRAV37-57-ptg000009l	0.0251397	0.00877193	0.0229008	0.00529101	0.0340909	0.0198675	0.00857143	0.0104167
TRAV37-66-ptg000009l	0	0.0131579	0	0.0026455	0	0	0.00571429	0
TRAV37-87-ptg000009l	0.00837989	0.00438596	0.0114504	0.0026455	0.00568182	0	0.0142857	0
TRAV38-107-ptg000009l	0.0586592	0.100877	0.0839695	0.0846561	0.0113636	0.0529801	0.0514286	0.03125
TRAV38-108-ptg000009l	0.0139665	0.00438596	0.0114504	0.0238095	0.0113636	0.013245	0.00857143	0
TRAV38-58-ptg000009l	0.0195531	0.0350877	0.0229008	0.010582	0.00568182	0.013245	0.02	0.03125
TRAV38-67-ptg000009l	0.0139665	0.0263158	0.019084	0.026455	0.0284091	0.0264901	0.0142857	0.0208333
TRAV38-78-ptg000009l	0.0027933	0	0.00763359	0.00793651	0.0113636	0	0	0
TRAV38-88-ptg000009l	0.0195531	0.0219298	0.019084	0.0238095	0	0.0331126	0.0228571	0.0520833
TRAV4-3-ptg000009l	0.0363128	0	0.0305344	0.015873	0.00568182	0.0198675	0.00857143	0.0625
TRAV4-8-ptg000009l	0	0	0	0	0	0.00662252	0.00285714	0
TRAV41-110-ptg000009l	0.00558659	0.00877193	0.0229008	0.010582	0.0454545	0	0.0142857	0.0104167
TRAV43-15-ptg000009l	0.00837989	0	0.0114504	0.015873	0.0170455	0	0.0142857	0.0104167
TRAV43-19-ptg000009l	0.0167598	0.00877193	0	0.0132275	0.0113636	0.00662252	0.02	0
TRAV43-22-ptg000009l	0.00558659	0.00438596	0.00381679	0.0132275	0.00568182	0.013245	0.00285714	0.0104167
TRAV43-24-ptg000009l	0.0111732	0	0.0343511	0.010582	0.0284091	0.013245	0.00857143	0.0208333
TRAV45-31-ptg000009l	0.0027933	0.0175439	0.0152672	0.015873	0.0170455	0	0.0228571	0.0208333
TRAV6-4-ptg000009l	0.00558659	0.00438596	0	0.0026455	0.0170455	0	0	0
TRAV8-11-ptg000009l	0.0139665	0.0219298	0.0229008	0.0185185	0.0113636	0.00662252	0.00285714	0.0104167
TRAV8-12-ptg000009l	0.0027933	0.00438596	0	0.010582	0.0170455	0.013245	0.00857143	0
TRAV9-18-ptg000009l	0.0558659	0.0482456	0.0381679	0.0687831	0.0227273	0.0463576	0.0457143	0.0625
TRAV9-21-ptg000009l	0.0027933	0	0	0.0026455	0	0	0.0114286	0

### Sheet: TRB_gene_usage
Gene	Ctrl_4	Ctrl_5	Ctrl_6	Aj918	Aj919	Aj920	Aj1266	Aj1290
TRBV1-1-ptg000025l	0.0146444	0.0462633	0.0234375	0.0175055	0.0502092	0.0274725	0.00925926	0.0155039
TRBV10-16-ptg000025l	0	0	0.00260417	0	0	0	0	0
TRBV10-21-ptg000025l	0	0.00355872	0	0	0	0	0	0
TRBV10-27-ptg000025l	0	0	0	0.00218818	0	0	0	0
TRBV10-32-ptg000025l	0.00209205	0	0.00260417	0	0	0	0	0
TRBV10-42-ptg000025l	0	0	0	0	0	0	0.00231481	0
TRBV10-53-ptg000025l	0.0523013	0.0569395	0.0442708	0.0415755	0.0502092	0.104396	0.0462963	0.0852713
TRBV12-56-ptg000025l	0.0334728	0.0320285	0.0364583	0.0284464	0.0460251	0.0384615	0.0277778	0.0620155
TRBV12-57-ptg000025l	0.0355649	0.0142349	0.0104167	0.0262582	0.0334728	0.0164835	0.0347222	0.0155039
TRBV12-58-ptg000025l	0.0083682	0.024911	0.0104167	0.0196937	0.0041841	0.0164835	0.0138889	0
TRBV12-59-ptg000025l	0.00627615	0.00355872	0.00520833	0.00656455	0.0041841	0.00549451	0.00462963	0
TRBV12-60-ptg000025l	0.0188285	0.0142349	0.0130208	0.00218818	0	0.0604396	0.0115741	0.00775194
TRBV12-61-ptg000025l	0.0188285	0.0106762	0.0078125	0.00875274	0.0041841	0.00549451	0.00694444	0.00775194
TRBV12-62-ptg000025l	0.0104603	0.00355872	0.0104167	0.0109409	0.0083682	0.010989	0.0162037	0.00775194
TRBV12-63-ptg000025l	0	0.0106762	0	0.0109409	0	0	0	0.0155039
TRBV12-64-ptg000025l	0.0083682	0.0106762	0.0078125	0.00437637	0.0083682	0.010989	0.00925926	0.00775194
TRBV14-65-ptg000025l	0.0188285	0.0106762	0.0208333	0.00437637	0	0.00549451	0.0115741	0.0232558
TRBV15-66-ptg000025l	0.0585774	0.0427046	0.046875	0.0787746	0.0334728	0.043956	0.0787037	0.0775194
TRBV16-67-ptg000025l	0.0041841	0.00355872	0.00260417	0.00656455	0.0041841	0.00549451	0.00694444	0
TRBV18-69-ptg000025l	0.0146444	0.0106762	0.0104167	0.0153173	0.0041841	0	0.025463	0.0155039
TRBV19-72-ptg000025l	0.0209205	0.0213523	0.0182292	0.0218818	0.0376569	0.021978	0.0115741	0.0155039
TRBV19-74-ptg000025l	0.00627615	0	0.0208333	0.0153173	0	0.00549451	0	0
TRBV19-76-ptg000025l	0.0041841	0.00355872	0.00520833	0.00875274	0	0.0164835	0.0115741	0
TRBV19-78-ptg000025l	0.0146444	0.0213523	0.015625	0.0218818	0.0125523	0.021978	0.0625	0.00775194
TRBV20-75-ptg000025l	0.0146444	0.00355872	0.0234375	0.0109409	0	0.0164835	0.00231481	0
TRBV20-79-ptg000025l	0.0334728	0.024911	0.0338542	0.0284464	0.0125523	0.0384615	0.0393519	0.0232558
TRBV21-80-ptg000025l	0.00627615	0.00355872	0.015625	0.00218818	0	0.0164835	0.00462963	0.00775194
TRBV23-82-ptg000025l	0.0125523	0.00355872	0.00260417	0.00875274	0.0083682	0	0.0138889	0.0232558
TRBV24-83-ptg000025l	0.165272	0.209964	0.195312	0.183807	0.205021	0.115385	0.122685	0.147287
TRBV24-84-ptg000025l	0.0125523	0.0320285	0.0078125	0.0306346	0.0251046	0.021978	0.0162037	0.0232558
TRBV24-85-ptg000025l	0.0251046	0.0284698	0.0364583	0.0284464	0.0251046	0.0384615	0.0439815	0.0310078
TRBV27-87-ptg000025l	0.0230126	0.0213523	0.00260417	0.0284464	0.0167364	0.010989	0.0115741	0.0155039
TRBV28-88-ptg000025l	0.0690377	0.0604982	0.046875	0.0722101	0.0543933	0.0549451	0.0555556	0.0232558
TRBV29-89-ptg000025l	0.0481172	0.0391459	0.0364583	0.0525164	0.0794979	0.0549451	0.0625	0.0387597
TRBV3-2-ptg000025l	0.0041841	0.00355872	0.0104167	0.00437637	0	0	0.00231481	0
TRBV4-3-ptg000025l	0.0041841	0.00355872	0	0.00437637	0	0.00549451	0.00231481	0
TRBV4-6-ptg000025l	0.0146444	0.0177936	0.0208333	0.00656455	0.0083682	0.010989	0.0162037	0.0465116
TRBV4-9-ptg000025l	0.0083682	0	0.0078125	0.00875274	0.0125523	0.010989	0.0138889	0.0232558
TRBV5-12-ptg000025l	0.0167364	0.0177936	0.0104167	0.0109409	0.0334728	0.00549451	0.0185185	0.0155039
TRBV5-18-ptg000025l	0	0.00355872	0.00520833	0.00656455	0.0041841	0	0.00231481	0
TRBV5-23-ptg000025l	0.0104603	0.00711744	0.0182292	0.00437637	0.0041841	0.00549451	0.0185185	0.0387597
TRBV5-29-ptg000025l	0.00209205	0.00711744	0.0104167	0.00437637	0.0041841	0.00549451	0	0
TRBV5-38-ptg000025l	0.0041841	0.00711744	0.00520833	0.00218818	0.0041841	0	0	0
TRBV5-44-ptg000025l	0.0104603	0.0106762	0.0208333	0.00656455	0.0083682	0	0.00231481	0.00775194
TRBV5-48-ptg000025l	0.0146444	0.0106762	0.0078125	0.0109409	0.0125523	0.0164835	0.00925926	0.00775194
TRBV5-5-ptg000025l	0.00627615	0.0142349	0.00520833	0.00656455	0.0083682	0.010989	0.0115741	0.0310078
TRBV5-8-ptg000025l	0.0041841	0	0.00260417	0.00437637	0.0125523	0.0164835	0	0
TRBV6-13-ptg000025l	0	0	0	0	0	0	0.00694444	0.00775194
TRBV6-24-ptg000025l	0.00627615	0	0.0078125	0.00218818	0	0	0.00462963	0.00775194
TRBV6-35-ptg000025l	0.00627615	0.00355872	0.0104167	0.00437637	0.0083682	0.032967	0.00694444	0.00775194
TRBV6-39-ptg000025l	0.00627615	0.00355872	0.0104167	0	0.0041841	0	0	0.00775194
TRBV6-45-ptg000025l	0.00627615	0.0213523	0.0078125	0.00656455	0.0209205	0	0.0138889	0.0232558
TRBV6-49-ptg000025l	0	0.00711744	0.0078125	0.00656455	0.0083682	0.010989	0.0138889	0
TRBV7-14-ptg000025l	0.0585774	0.0640569	0.0416667	0.0371991	0.0794979	0.0164835	0.0486111	0.0542636
TRBV7-19-ptg000025l	0.0146444	0.0213523	0.0364583	0.0153173	0.0251046	0.0274725	0.0208333	0
TRBV7-25-ptg000025l	0.0125523	0	0.0234375	0.00437637	0	0.0164835	0	0.00775194
TRBV7-30-ptg000025l	0.0167364	0	0.0130208	0.0350109	0	0.021978	0.0162037	0.0155039
TRBV7-36-ptg000025l	0.0104603	0.00355872	0	0.00875274	0.0125523	0	0.00694444	0

### Sheet: SHM_averages
Sample	Locus	v_r	v_s	cdr_r	cdr_s	fwr_r	fwr_s	low_mutations	no_mutations		IGHG Avg	v_r	v_s	cdr_r	cdr_s	fwr_r	fwr_s	low_mutations	no_mutations
Aj1266_spleen	IGHG	0.0216501	0.00793963	0.021497	0.0078638	0.0219627	0.00802693	36.2187	21.8679		Infected (I)	0.00997854	0.00384527	0.0102188	0.00388989	0.0100071	0.00387634	68.1207	49.793
Aj1266_spleen	IGHM	0.00482507	0.00195495	0.00454333	0.00187073	0.00497464	0.00201336	84.4382	57.7809		Uninfected (UI)	0.021554	0.00900433	0.0200128	0.00852001	0.0224836	0.009287	30.0526	15.7661
Aj1266_spleen	IGL	0.0186135	0.00804538	0.0179709	0.00681461	0.0188688	0.0084333	42.0096	24.6392
Aj1290_spleen	IGHG	0.00394506	0.00162948	0.00431163	0.00159617	0.00384684	0.00167337	87.9295	63.7004		IGHM Avg	v_r	v_s	cdr_r	cdr_s	fwr_r	fwr_s	low_mutations	no_mutations
Aj1290_spleen	IGHM	0.00242321	0.00107754	0.00300181	0.00123033	0.00228804	0.00105528	93.2381	72.778		Infected	0.00305335	0.00125666	0.00338806	0.00138241	0.00299472	0.00124094	90.8377	70.0237
Aj1290_spleen	IGL	0.00726933	0.00307131	0.00783077	0.00293739	0.00693945	0.00301921	74.7231	49.0111		Uninfected	0.00554137	0.00216331	0.00543845	0.00205051	0.00564553	0.00225225	82.3552	63.1442
Aj918_spleen	IGHG	0.00924039	0.00355754	0.00875282	0.00394989	0.00938813	0.00344861	71.1663	55.2916
Aj918_spleen	IGHM	0.00275464	0.00118035	0.00298209	0.00143295	0.00273875	0.00112445	91.8134	73.2394		IGL Avg	v_r	v_s	cdr_r	cdr_s	fwr_r	fwr_s	low_mutations	no_mutations
Aj918_spleen	IGL	0.0195169	0.00847013	0.0180571	0.00729187	0.0199601	0.00878409	39.9041	23.6548		Infected	0.015913	0.00693654	0.0152945	0.00609578	0.0160784	0.00715476	48.9842	29.3041
Aj919_spleen	IGHG	0.00959258	0.0038992	0.0106847	0.00393814	0.0093866	0.00396438	63.8683	44.2798		Uninfected	0.018968	0.00802088	0.0159833	0.00715356	0.019684	0.00815685	39.6417	22.2409
Aj919_spleen	IGHM	0.00265625	0.00111265	0.00309631	0.0012725	0.00255188	0.00107334	92.1273	73.9544
Aj919_spleen	IGL	0.019337	0.00835471	0.0195613	0.00755265	0.0192622	0.00855213	36.8191	19.3006
Aj920_spleen	IGHG	0.00546458	0.00220053	0.00584771	0.00210145	0.00545132	0.00226839	81.4208	63.8251		Fold-change I/UI	v_r	v_s	cdr_r	cdr_s	fwr_r	fwr_s	low_mutations	no_mutations
Aj920_spleen	IGHM	0.00260758	0.000957803	0.00331675	0.00110552	0.00242028	0.000938271	92.5714	72.3657		IGHG	0.462956	0.427047	0.510612	0.456559	0.445086	0.417394	2.26671	3.15822
Aj920_spleen	IGL	0.0148281	0.00674116	0.0130522	0.00588238	0.0153614	0.0069851	51.465	29.9149		IGHM	0.551009	0.580897	0.622982	0.674176	0.530458	0.550979	1.103	1.10895
Ctrl_4_spleen	IGHG	0.0131562	0.00489787	0.0136372	0.0055549	0.0135921	0.00485987	49.375	28.75		IGL	0.838937	0.86481	0.956903	0.852132	0.816823	0.877148	1.23567	1.31758
Ctrl_4_spleen	IGHM	0.00351705	0.00130855	0.00403475	0.00138835	0.00341812	0.00130247	87.4372	69.4724
Ctrl_4_spleen	IGL	0.0161214	0.00671519	0.0140405	0.00572329	0.0168097	0.00698596	46.1853	25
Ctrl_5_spleen	IGHG	0.0213165	0.00969824	0.0185406	0.00926317	0.0224854	0.00995256	25.7453	10.0271
Ctrl_5_spleen	IGHM	0.00441578	0.0015199	0.00517537	0.00142317	0.00425402	0.00156535	86.2218	69.4107
Ctrl_5_spleen	IGL	0.018889	0.00807335	0.0164045	0.00728879	0.0192636	0.00810238	38.7883	21.5181
Ctrl_6_spleen	IGHG	0.0301891	0.0124169	0.0278606	0.010742	0.0313732	0.0130486	15.0376	8.5213
Ctrl_6_spleen	IGHM	0.00869129	0.00366147	0.00710525	0.00334001	0.00926447	0.00388892	73.4066	50.5495
Ctrl_6_spleen	IGL	0.0218936	0.00927409	0.0175048	0.0084486	0.0229789	0.00938222	33.9514	20.2046
