## Supplemental Table 2 for "Pathogenesis and host response to a novel Tacaribe virus isolate in experimentally-infected Jamaican fruit bats"

### Sheet: S1Table
Sample Name	Duplication Rate	Reads Passed	Reads Passed (Proportion)	Total	Q30 Bases	Q30 Bases (Proportion)	Insert Size Peak	Mean Insert Size (after filtering)	Alignment Rate
Ajspleen_0918	0.528154	168606410	0.990664	170195316	24576898000	0.956318	172	143	0.8911
Ajspleen_0919	0.532551	148186676	0.990062	149674126	21602356000	0.955823	171	144	0.8762
Ajspleen_0920	0.574121	156558624	0.990481	158063230	22821762000	0.956184	172	143	0.8857
Ajspleen_1266	0.525293	166493210	0.990261	168130606	24212636000	0.953714	151	142	0.8996
Ajspleen_1290	0.530456	150825038	0.990619	152253262	21976093000	0.955888	149	143	0.8575
Ctrl_4_spleen	0.47801	159456520	0.990343	161011370	23195226000	0.954037	150	142	0.8891
Ctrl_5_spleen	0.551666	167676840	0.989827	169400144	24398109000	0.953818	161	143	0.8993
Ctrl_6_spleen	0.569306	140177064	0.989642	141644238	20432533000	0.955314	157	144	0.892
AjLiver-0918	0.265707	109224888	0.991217	110192692	15621998000	0.938873	128	136	0.8974
AjLiver-919	0.27424	96664254	0.990398	97601398	13868378000	0.941007	127	137	0.8951
AjLiver-920	0.262637	102840808	0.991302	103743196	14770752000	0.942901	128	137	0.8829
AjLiver-1266	0.238776	95981226	0.990865	96866146	13722898000	0.938203	127	136	0.9047
AjLiver-1290	0.279042	98338898	0.990898	99242202	14092612000	0.940412	128	136	0.8995
Ctrl_4_liver	0.611844	158719946	0.990889	160179396	23131756000	0.956368	161	143	0.8949
Ctrl_5_liver	0.619665	157879030	0.990838	159338922	23008876000	0.956305	166	143	0.9027
Ctrl_6_liver	0.519022	168705694	0.991433	170163548	24574933000	0.95642	150	142	0.9046
